# Hypoxia-related radiomics predict immunotherapy response: A multi-cohort study of NSCLC

**DOI:** 10.1101/2020.04.02.020859

**Authors:** Ilke Tunali, Yan Tan, Jhanelle E. Gray, Evangelia Katsoulakis, Steven A. Eschrich, James Saller, Theresa Boyle, Jin Qi, Albert Guvenis, Robert J. Gillies, Matthew B. Schabath

**Author notes:** Corresponding Author: Matthew B. Schabath, Ph.D., H. Lee Moffitt Cancer Center and Research Institute, 12902 Magnolia Drive MRC-CANCONT, Tampa, FL 33612.

## Abstract

Checkpoint blockade immunotherapy provides improved long-term survival in a subset of advanced stage non-small cell lung cancer (NSCLC) patients. However, highly predictive biomarkers of immunotherapy response are unmet clinical need. In this study, we utilized pre-treatment clinical factors and quantitative image-based biomarkers (radiomics) to identify a parsimonious model that predicts survival outcomes among NSCLC patients treated with immunotherapy. The NSCLC patients treated with single or double agent immunotherapy were included in three different cohorts: Training (N = 180), test (N = 90) and validation (N = 62) cohorts. The models were created based on overall survival (OS) and were additionally assessed for progression-free survival (PFS). Including most predictive radiomic features and clinical covariates, Classification and Regression Tree analysis was applied to stratify patients into survival risk-groups in the training cohort. The risk groups were later generated in the test and validation cohorts. Four independent NSCLC cohorts (total N = 446) were utilized for further validation of the radiomic signature. The biological underpinnings of the most informative radiomics were assessed using gene expression data from a radiogenomics dataset and validated by immunohistochemistry data (IHC). A parsimonious clinical-radiomics model was found to be significantly associated with OS and PFS after stratifying patients into groups of low-, moderate-, high-, and very-high risk of death and progression. This trained model was further tested and validated in two independent cohorts. When the extreme phenotypes were compared, the very-high risk group was found to be associated with extremely poor OS in both the test (hazard ratio [HR] = 5.35, 95% confidence interval [CI]: 2.14 – 13.36; 1-year OS = 11.1%) and validation (HR = 13.81, 95% CI: 2.58 – 73.93; 1-year OS = %47.6) cohorts when compared to the low risk group (HRs = 1.00; 1-year OS = 85.0% & 80.2%). Similar findings were observed for PFS. The final radiomic feature (GLCM inverse difference) was associated with OS in four independent NSCLC cohorts and was found to be positively associated with the hypoxia-related carbonic anhydrase, CAIX, by gene expression profiling and immunohistochemistry. We validated a novel clinical-radiomics model that is associated with OS and PFS among NSCLC patients treated with immunotherapy and identified a highly vulnerable subset of patients that are unlikely to respond to immunotherapy. The most informative radiomic feature was associated with CAIX, a marker of tumor hypoxia, tumor acidosis, and treatment resistance.
