## Supplemental Table 4 for "Hypoxia-related radiomics predict immunotherapy response: A multi-cohort study of NSCLC"

### Sheet: Pathway Maps
Enrichment analysis report
Enrichment by Pathway Maps					IORadiomics_TwoGroup_Correlation_Intersection_p.value				IORadiomics_TwoGroup_Correlation_Intersection_correlation
#	Maps	Total	min(pValue)	Min FDR	p-value	FDR	In Data	Network Objects from Active Data	p-value	FDR	In Data	Network Objects from Active Data
1	Axonal degeneration in multiple sclerosis	49	0.000440649	0.0621315	0.000440649	0.0621315	3	COX IV, NCX3, Ryanodine receptor 2	0.000440649	0.0621315	3	COX IV, Ryanodine receptor 2, NCX3
2	T cell generation in COPD	25	0.00261503	0.105907	0.00261503	0.105907	2	CD1c, Langerin	0.00261503	0.105907	2	CD1c, Langerin
3	Cholesterol and Sphingolipid transport / Influx to the early endosome in lung (normal and CF)	29	0.00351192	0.105907	0.00351192	0.105907	2	Caveolin-2, Caveolin-1	0.00351192	0.105907	2	Caveolin-2, Caveolin-1
4	Development_Slit-Robo signaling	30	0.00375556	0.105907	0.00375556	0.105907	2	ROBO2, SLIT3	0.00375556	0.105907	2	ROBO2, SLIT3
5	Inhibition of mast cell functions by Siglecs in asthma	30	0.00375556	0.105907	0.00375556	0.105907	2	Fc epsilon RI alpha, Fc epsilon RI beta	0.00375556	0.105907	2	Fc epsilon RI alpha, Fc epsilon RI beta
6	Down-regulation of mast cell functions through ITIM-containing inhibitory receptors in asthma	37	0.00567317	0.133319	0.00567317	0.133319	2	Fc epsilon RI alpha, Fc epsilon RI beta	0.00567317	0.133319	2	Fc epsilon RI alpha, Fc epsilon RI beta
7	Translation_(L)-selenoaminoacids incorporation in proteins during translation	41	0.00693163	0.139623	0.00693163	0.139623	2	Selenoprotein P, GPX3	0.00693163	0.139623	2	Selenoprotein P, GPX3
8	Chemokines in inflammation in adipose tissue and liver in obesity, type 2 diabetes and metabolic syndrome X	48	0.00940825	0.16582	0.00940825	0.16582	2	CD1c, MANR	0.00940825	0.16582	2	CD1c, MANR
9	Immune response_Alternative complement pathway	53	0.011384	0.17835	0.011384	0.17835	2	C7, Factor D	0.011384	0.17835	2	C7, Factor D
10	Immune response_Fc epsilon RI pathway: signaling through Fyn and PI3K	61	0.0148888	0.196833	0.0148888	0.196833	2	Fc epsilon RI alpha, Fc epsilon RI beta	0.0148888	0.196833	2	Fc epsilon RI alpha, Fc epsilon RI beta

### Sheet: Process Networks
Enrichment analysis report
Enrichment by Process Networks					IORadiomics_TwoGroup_Correlation_Intersection_p.value				IORadiomics_TwoGroup_Correlation_Intersection_correlation
#	Networks	Total	min(pValue)	Min FDR	p-value	FDR	In Data	Network Objects from Active Data	p-value	FDR	In Data	Network Objects from Active Data
1	Cell adhesion_Cell-matrix interactions	211	0.000788912	0.0386567	0.000788912	0.0386567	6	Gamma-sarcoglycan, ITGA8, LAMA2, Tenascin-X, ADAM-TS8, MFAP4	0.000788912	0.0386567	6	Gamma-sarcoglycan, ITGA8, LAMA2, Tenascin-X, ADAM-TS8, MFAP4
2	Transport_Sodium transport	229	0.0327433	0.448284	0.0327433	0.448284	4	SCN4B, ATP1A2, NCX3, Aquaporin 1	0.0327433	0.448284	4	SCN4B, ATP1A2, NCX3, Aquaporin 1
3	Development_Neurogenesis_Axonal guidance	230	0.0331974	0.448284	0.0331974	0.448284	4	ROBO2, Selenoprotein P, Ryanodine receptor 2, SLIT3	0.0331974	0.448284	4	ROBO2, Selenoprotein P, Ryanodine receptor 2, SLIT3
4	Inflammation_IgE signaling	139	0.0373893	0.448284	0.0373893	0.448284	3	PGDS, Fc epsilon RI alpha, Fc epsilon RI beta	0.0373893	0.448284	3	PGDS, Fc epsilon RI alpha, Fc epsilon RI beta
5	Response to hypoxia and oxidative stress	154	0.0482674	0.448284	0.0482674	0.448284	3	PGDS, Selenoprotein P, GPX3	0.0482674	0.448284	3	PGDS, Selenoprotein P, GPX3
6	Inflammation_Complement system	75	0.0603611	0.448284	0.0603611	0.448284	2	C7, Factor D	0.0603611	0.448284	2	C7, Factor D
7	Muscle contraction	173	0.0640405	0.448284	0.0640405	0.448284	3	Phospholemman, Ryanodine receptor 2, Calpain 3	0.0640405	0.448284	3	Phospholemman, Ryanodine receptor 2, Calpain 3
8	Transport_Potassium transport	194	0.0839135	0.510788	0.0839135	0.510788	3	Phospholemman, ATP1A2, Aquaporin 1	0.0839135	0.510788	3	Phospholemman, ATP1A2, Aquaporin 1
9	Translation_Selenium pathway	97	0.0942192	0.510788	0.0942192	0.510788	2	Selenoprotein P, GPX3	0.0942192	0.510788	2	Selenoprotein P, GPX3
10	Cell adhesion_Integrin-mediated cell-matrix adhesion	214	0.105021	0.510788	0.105021	0.510788	3	Caveolin-2, ITGA8, Caveolin-1	0.105021	0.510788	3	Caveolin-2, ITGA8, Caveolin-1

### Sheet: GO Processes
Enrichment analysis report
Enrichment by GO Processes					IORadiomics_TwoGroup_Correlation_Intersection_p.value				IORadiomics_TwoGroup_Correlation_Intersection_correlation
#	Processes	Total	min(pValue)	Min FDR	p-value	FDR	In Data	Network Objects from Active Data	p-value	FDR	In Data	Network Objects from Active Data
1	regulation of cardiac conduction	89	3.03971e-08	7.67527e-05	3.03971e-08	7.67527e-05	7	Phospholemman, ATP1A2, NCX, Ryanodine receptor 2, NCX3, ATP1alpha subunit, Caveolin-1	3.03971e-08	7.67527e-05	7	Phospholemman, ATP1A2, NCX, NCX3, Ryanodine receptor 2, ATP1alpha subunit, Caveolin-1
2	sodium ion export across plasma membrane	30	6.69571e-08	8.45334e-05	6.69571e-08	8.45334e-05	5	ATP1A2, NCX, NCX3, ATP1alpha subunit, SCN7A	6.69571e-08	8.45334e-05	5	ATP1A2, NCX, NCX3, ATP1alpha subunit, SCN7A
3	heart process	168	1.52911e-07	0.0001287	1.52911e-07	0.0001287	8	Gamma-sarcoglycan, GPX, SCN4B, ATP1A2, NCX, Ryanodine receptor 2, ATP1alpha subunit, Caveolin-1	1.52911e-07	0.0001287	8	Gamma-sarcoglycan, GPX, ATP1A2, SCN4B, NCX, Ryanodine receptor 2, ATP1alpha subunit, Caveolin-1
4	membrane depolarization during action potential	46	6.1594e-07	0.00036248	6.1594e-07	0.00036248	5	SCN4B, ATP1A2, NCX, ATP1alpha subunit, SCN7A	6.1594e-07	0.00036248	5	ATP1A2, SCN4B, NCX, ATP1alpha subunit, SCN7A
5	export across plasma membrane	48	7.65134e-07	0.00036248	7.65134e-07	0.00036248	5	ATP1A2, NCX, NCX3, ATP1alpha subunit, SCN7A	7.65134e-07	0.00036248	5	ATP1A2, NCX, NCX3, ATP1alpha subunit, SCN7A
6	regulation of striated muscle contraction	147	9.51515e-07	0.00036248	9.51515e-07	0.00036248	7	Phospholemman, ATP1A2, NCX, Ryanodine receptor 2, NCX3, ATP1alpha subunit, Caveolin-1	9.51515e-07	0.00036248	7	Phospholemman, ATP1A2, NCX, NCX3, Ryanodine receptor 2, ATP1alpha subunit, Caveolin-1
7	heart contraction	150	1.08991e-06	0.00036248	1.08991e-06	0.00036248	7	Gamma-sarcoglycan, GPX, SCN4B, ATP1A2, NCX, Ryanodine receptor 2, ATP1alpha subunit	1.08991e-06	0.00036248	7	Gamma-sarcoglycan, GPX, ATP1A2, SCN4B, NCX, Ryanodine receptor 2, ATP1alpha subunit
8	regulation of the force of heart contraction	52	1.14845e-06	0.00036248	1.14845e-06	0.00036248	5	ATP1A2, NCX, Ryanodine receptor 2, ATP1alpha subunit, Caveolin-1	1.14845e-06	0.00036248	5	ATP1A2, NCX, Ryanodine receptor 2, ATP1alpha subunit, Caveolin-1
9	sodium ion homeostasis	54	1.38971e-06	0.00038989	1.38971e-06	0.00038989	5	C7, ATP1A2, NCX, ATP1alpha subunit, SCN7A	1.38971e-06	0.00038989	5	C7, ATP1A2, NCX, ATP1alpha subunit, SCN7A
10	regulation of cation transmembrane transport	510	1.92512e-06	0.000444676	1.92512e-06	0.000444676	11	Phospholemman, SCN4B, ATP1A2, FHL1 (SLIM1), NCX, Ryanodine receptor 2, Calpain 3, RRAD, ATP1alpha subunit, Caveolin-1, Fc epsilon RI beta	1.92512e-06	0.000444676	11	Phospholemman, ATP1A2, SCN4B, FHL1 (SLIM1), NCX, Ryanodine receptor 2, Calpain 3, RRAD, ATP1alpha subunit, Caveolin-1, Fc epsilon RI beta
